# Chromosome structural rearrangements in invasive haplodiploid ambrosia beetles revealed by the genomes of *Euwallacea fornicatus* and *Euwallacea similis* (Coleoptera, Curculionidae, Scolytinae)

**DOI:** 10.1101/2024.06.25.600716

**Authors:** James R. M. Bickerstaff, Tom Walsh, Leon Court, Gunjan Pandey, Kylie Ireland, David Cousins, Valerie Caron, Thomas Wallenius, Adam Slipinski, Rahul Rane, Hermes E. Escalona

## Abstract

Bark and ambrosia beetles are among the most ecologically and economically damaging introduced plant pests worldwide, with life history traits including polyphagy, haplodiploidy, inbreeding polygyny and symbiosis with fungi contributing to their dispersal and impact. Species vary in host tree ecologies, with many attacking stressed or recently dead trees, such as the globally distributed *E. similis* (Ferrari). Other species, like the Polyphagous Shot Hole Borer (PSHB) *Euwallacea fornicatus* (Eichhoff), can attack over 680 host plants and is causing considerable economic damage in several countries worldwide. Despite their notoriety, publicly accessible genomic resources for *Euwallacea* Hopkins species are scarce, hampering better understanding of their invasive capabilities as well as modern control measures, surveillance and management. Using a combination of long and short read sequencing platforms we assembled and annotated high quality (BUSCO > 98% complete) chromosome level genomes for these species. Comparative macro-synteny analysis showed an increased number of chromosomes in the haplodiploid inbreeding species of *Euwallacea* compared to diploid outbred species, due to fission events. This suggests that life history traits can impact chromosome structure. Further, the genome of *E. fornicatus* had a higher relative proportion of repetitive elements, up to 17% more, than *E. similis*. Additionally, metagenomic assembly pipelines identified microbiota associated with both species including *Fusarium* fungal symbionts and a novel *Wolbachia* strain. These novel genomes of haplodiploid inbreeding species will contribute to the understanding of how life history traits are related to their evolution and will contribute to the management of these invasive pests.

**Significance:** Scolytinae are significant forestry pests around the world and commonly translocated due to human trade of wood and plant products. Life history traits including inbreeding and haplodiploidy are attributed to their successful establishment in novel environments. *Euwallacea fornicatus* is widely distributed and attacks a wide variety of live host trees. This study reports the genome of this species and for, *E. similis*, which colonises dead host trees. The genome assemblies presented herein are highly complete and scaffolded to pseudo-chromosomal level. Comparative analyses of these genomes and of other Scolytinae highlight significant chromosomal rearrangements between haplodiploid inbreeding *Euwallacea* and diploid outbreeding scolytinae species. Higher relative proportions of transposable elements were identified *E. fornicatus*, which may promote the species’ ability to attack live host trees. These genomes are the first for haplodiploid beetles and will contribute to the understanding of evolution of life history traits and the management of invasive insects.
