## Supplementary material for "Chromosome structural rearrangements in invasive haplodiploid ambrosia beetles revealed by the genomes of *Euwallacea fornicatus* and *Euwallacea similis* (Coleoptera, Curculionidae, Scolytinae)": Table S1

### Sheet: Sheet1
	Euwallacea fornicatus							Euwallacea simils
Library	EFF-SR	EFF26	EFF42	EFF Hi-C	EFF-RNA	EFM-RNA	EFF-LRNA	ESF-SR	ESF13	ESF15	ESF Hi-C	ESF-RNA
NCBI Biosample accession		SAMN40463291	SAMN40463292	SAMN40463293	SAMN40463294	SAMN40463295	SAMN40463296		SAMN40463297	SAMN40463298	SAMN40463299	SAMN40463300
Sex	Female	Female	Female	Female	Female	Male	Female	Female	Female	Female	Female	Female
Number of individuals	10	1	1	1	10	10	8	2	1	1	1	10
Read Type	150bp PE	PacBio HiFi	PacBio HiFi	Hi-C DNA PE	RNA	RNA	RNA	150bp PE	PacBio HiFi	PacBio HiFi	Hi-C DNA	RNA
Platform	Illumina NovaSeq 6000	PacBio Revio	PacBio Revio	Illumina NovaSeq 6000	Illumina NovaSeq 6000	Illumina NovaSeq 6000	ONT PromethION	Illumina NovaSeq 6000	PacBio Revio	PacBio Revio	Illumina NextSeq 2000	Illumina NovaSeq 6000
Raw seqs (M)	105.6	1.74	1.65	142.2	35.35	22.96	52.43	111.6	0.54	4.41	103.5	43.58
Raw bases (G)	15.98	18.57	19.96	21.33	53.04	34.44	40.6	16.7	5.63	54.07	15.525	6.54
Filtered seqs (M)	103	1.74	1.65	21.9517	34.44	22.37	42.64	109	0.54	4.41	22.8781	42.76
Filtered bases (G)	15.2	18.57	19.96	3.2	50.7	32.7	34.61	16.3	5.63	54.07	3.3	6.33
mean QV	Q35	Q32	Q32	Q36	Q35	Q35	Q15	Q35	Q32	Q31	Q33	Q35
N50 (bp)	150	11822	12094	150	150	150	920	150	10480	12270	150	150
